# *Brucella* periplasmic protein EipB is a molecular determinant of cell envelope integrity and virulence

**DOI:** 10.1101/551135

**Authors:** Julien Herrou, Jonathan W. Willett, Aretha Fiebig, Daniel M. Czyż, Jason X. Cheng, Eveline Ultee, Ariane Briegel, Lance Bigelow, Gyorgy Babnigg, Youngchang Kim, Sean Crosson

**Affiliations:** Department of Biochemistry and Molecular Biology, University of Chicago, Chicago, Illinois, USA; Department of Microbiology and Cell Science, University of Florida, Gainesville, Florida, USA; Department of Pathology, The University of Chicago, Chicago, Illinois, USA; Department of Biology, Universiteit Leiden, Leiden, Netherlands; Biosciences Division, Argonne National Laboratory, Argonne, Illinois, USA

**Author notes:** To whom correspondence should be addressed: Sean Crosson,. Contributed equally to this work (Julien Herrou, Jonathan W. Willett). Current location: Laboratoire de Chimie Bactérienne, UMR7283, Institut de Microbiologie de la Méditerranée, CNRS, Marseille, France.

**Keywords:** TPR, DUF1849, *Alphaproteobacteria*, *Brucella*, cell envelope, stress response, PF08904

## Abstract

The Gram-negative cell envelope is a remarkable structure with core components that include an inner membrane, an outer membrane, and a peptidoglycan layer in the periplasmic space between. Multiple molecular systems function to maintain integrity of this essential barrier between the interior of the cell and its surrounding environment. We show that a conserved DUF1849-family protein, EipB, is secreted to the periplasmic space of *Brucella*, a monophyletic group of intracellular pathogens. In the periplasm, EipB folds into an unusual fourteen-stranded β-spiral structure that resembles the LolA and LolB lipoprotein delivery system, though the overall fold of EipB is distinct from LolA/LolB. Deletion of *eipB* results in defects in *Brucella* cell envelope integrity *in vitro* and in maintenance of spleen colonization in a mouse model of *B. abortus* infection. Transposon disruption of *ttpA*, which encodes a periplasmic protein containing tetratricopeptide repeats, is synthetically lethal with *eipB* deletion. *ttpA* is a reported virulence determinant in *Brucella*, and our studies of *ttpA* deletion and overexpression strains provide evidence that this gene also contributes to cell envelope function. We conclude that *eipB* and *ttpA* function in the *Brucella* periplasmic space to maintain cell envelope integrity, which facilitates survival in a mammalian host.

**Importance:** *Brucella* species cause brucellosis, a global zoonosis. A gene encoding a conserved DUF1849-family protein, which we have named EipB, is present in all sequenced *Brucella* and several other genera in the class *Alphaproteobacteria*. This manuscript provides the first functional and structural characterization of a DUF1849 protein. We show that EipB is secreted to the periplasm where it forms a spiral-shaped antiparallel-β protein that is a determinant of cell envelope integrity *in vitro* and virulence in an animal model of disease. *eipB* genetically interacts with *ttpA*, which also encodes a periplasmic protein. We propose that EipB and TtpA function as part of a system required for cell envelope homeostasis in select *Alphaproteobacteria*.
