## Supplementary material for "*Brucella* periplasmic protein EipB is a molecular determinant of cell envelope integrity and virulence": Table S5

### Sheet: primers
	Primer	Sequence	Restriction sites	Destination Plasmide	Ligation strategy	Insert / gene name and number	Description
	Cloning in pNPTS138
	FR_EipB-UP	ATATGGATCCTGGCCACCAGATGCTGT	BamHI	pNPTS138 KanR	T4 DNA ligase	∆eipB (∆bab1_1186, ∆bov_1121) + 480 bp upstream and downstream	Primers used to amplify the 480 bp flanking regions (FR) upstream and downstream eipB. The corresponding PCR product was cloned into pNPTS138 and used for bab1_1186 and bov_1121 deletion in B. abortus and in B. ovis, respectively.
	∆EipB-LO	TTATAGTTAATACAGGCGACATGAATCTCCCG	/
	∆EipB-UP	CGGGAGATTCATGTCGCCTGTATTAACTATAA	/
	FR_EipB-LO	ATATCTGCAGATCCAACGCCTCGTTGC	PstI
	FR_EipB-UP	ATATGGATCCTGGCCACCAGATGCTGT	BamHI	pNPTS138 KanR	T4 DNA ligase	eipB (bab1_1186) + 480 bp upstream and downstream	Primers used to amplify eipB and the 480 bp flanking regions (FR) upstream and downstream this gene. The corresponding PCR product was cloned into pNPTS138 and used for complementation of B. abortus ∆eipB (∆bab1_1186).
	FR_EipB-LO	ATATCTGCAGATCCAACGCCTCGTTGC	PstI
	TtpA_SCO-UP	CGAATTCGTGGATCCCCAAGACCACACCCGAT	BamHI	pNPTS138 ChloR	Gibson assembly	ttpA 527-bp internal fragment (bov_0411)	Primers used to create a suicide plasmid carrying an internal fragment of bov_0411 to disrupt ttpA in B. ovis by single crossover insertion.
	TtpA_SCO-LO	CAAGCTTCTCTGCAGGTAATAGTCCCGCGCTTCC	PstI
	Cloning in PMCSG68
	EipB_pMCSG68-UP	TACTTCCAATCCAATGCCTCGGCGGTCAGGTTGGTTCC	/	pMCSG68	ligation independent cloning	eipB (A30-K280), bab1_1186	Primers used to clone B. abortus eipB (no signal peptide) in pMCSG68 for protein expression. N-terminal NusA-His-StrpII-(TEV)-tag.
	EipB_pMCSG68-LO	TTATCCACTTCCAATGTTATTTACTGCATCCAGTCTTATTTTTTCCTGTG	/
	Cloning in pET28
	pET28_EipB-UP	TGCCGCGCGGCAGCCATATGGTCAGGTTGGTTCCCCATCG	NdeI	pET28a	Gibson assembly	eipB (V31-K280) wild-type, bab1_1186	Primers used to clone wild-type B. abortus eipB (V31-K280; no signal peptide) in pET28a for protein expression. N-terminal His-tag.
	pET28_EipB-LO	TCGAGTGCGGCCGCAAGCTTCTATTTACTGCATCCAGTCT	HindIII
	pET28_EipB-UP	TGCCGCGCGGCAGCCATATGGTCAGGTTGGTTCCCCATCG	NdeI	pET28a	Gibson assembly	eipB (V31-K280) C69S, bab1_1186	Primers used to mutate cysteine 69 to serine and clone B. abortus eipB C69S mutant (V31-K280; no signal peptide) in pET28a for protein expression. N-terminal His-tag.
	C69S-LO	TGGTATAGCCTTCAGATGCAGAGCCGTTG	/
	C69S-UP	CAACGGCTCTGCATCTGAAGGCTATACCA	/
	pET28_EipB-LO	TCGAGTGCGGCCGCAAGCTTCTATTTACTGCATCCAGTCT	HindIII
	pET28_EipB-UP	TGCCGCGCGGCAGCCATATGGTCAGGTTGGTTCCCCATCG	NdeI	pET28a	Gibson assembly	eipB (V31-K280) C278S, bab1_1186	Primers used to mutate cysteine 278 to serine and clone B. abortus eipB C278S mutant (V31-K280; no signal peptide) in pET28a for protein expression. N-terminal His-tag.
	pET28_EipB(C278S)-LO	TGCGGCCGCAAGCTTCTATTTACTGGATCCAGTCTT	HindIII
	pET28_EipB-UP	TGCCGCGCGGCAGCCATATGGTCAGGTTGGTTCCCCATCG	NdeI	pET28a	Gibson assembly	eipB (V31-K280) C69S+C278S, bab1_1186	Primers used to mutate cysteine 69 and cysteine 278 to serines and clone B. abortus eipB C69S+C278S mutant (V31-K280; no signal peptide) in pET28a for protein expression. N-terminal His-tag.
	C69S-LO	TGGTATAGCCTTCAGATGCAGAGCCGTTG	/
	C69S-UP	CAACGGCTCTGCATCTGAAGGCTATACCA	/
	pET28_EipB(C278S)-LO	TGCGGCCGCAAGCTTCTATTTACTGGATCCAGTCTT	HindIII
	Cloning in pSRK
	pSRK_EipB-UP	CACACAGGAAACAGCATATGCGTTTTGTAAGGATTGCGG	NdeI	pSRK	Gibson assembly	eipB (M1-K280), bab1_1186	Primers used to clone wild-type B. abortus eipB (bab1_1186) in pSRK for ectopic expression in B. ovis.
	pSRK_EipB-LO	ATAGGGCGAATTGGGTACCCTATTTACTGCATCCAGTCTT	KpnI
	pSRK_EipB-UP	CACACAGGAAACAGCATATGCGTTTTGTAAGGATTGCGG	NdeI	pSRK	Gibson assembly	eipB (M1-K280) C69S, bab1_1186	Primers used to clone B. abortus eipB C69S in pSRK for ectopic expression in B. ovis.
	C69S-LO	TGGTATAGCCTTCAGATGCAGAGCCGTTG	/
	C69S-UP	CAACGGCTCTGCATCTGAAGGCTATACCA	/
	pSRK_EipB-LO	ATAGGGCGAATTGGGTACCCTATTTACTGCATCCAGTCTT	KpnI
	pSRK_EipB-UP	CACACAGGAAACAGCATATGCGTTTTGTAAGGATTGCGG	NdeI	pSRK	Gibson assembly	eipB (M1-K280) C278S, bab1_1186	Primers used to clone B. abortus eipB C278S in pSRK for ectopic expression in B. ovis.
	pSRK_EipB(C278S)-LO	ATAGGGCGAATTGGGTACCCTATTTACTGGATCCAGTCTT	KpnI
	pSRK_EipB-UP	CACACAGGAAACAGCATATGCGTTTTGTAAGGATTGCGG	NdeI	pSRK	Gibson assembly	eipB (M1-K280) C69S+C278S, bab1_1186	Primers used to clone B. abortus eipB C69S+C278S in pSRK for ectopic expression in B. ovis.
	C69S-LO	TGGTATAGCCTTCAGATGCAGAGCCGTTG	/
	C69S-UP	CAACGGCTCTGCATCTGAAGGCTATACCA	/
	pSRK_EipB(C278S)-LO	ATAGGGCGAATTGGGTACCCTATTTACTGGATCCAGTCTT	KpnI
	pSRK_TtpA-UP	CACACAGGAAACAGCATATGCGGCTAGGATCGAAAC	NdeI	pSRK	Gibson assembly	ttpA (M1-D621), bov_0411	Primers used to clone wild-type B. ovis ttpA (bov_0411) in pSRK for ectopic expression in B. ovis.
	pSRK_TtpA-LO	ATAGGGCGAATTGGGTACCTCAATCGGTTGTCGGCTTTTC	KpnI
	pSRK_EipB-UP	CACACAGGAAACAGCATATGCGTTTTGTAAGGATTGCGG	NdeI	pSRK	Gibson assembly	eipB (M1-K280) + phoAEc (R22-K471), bab1_1186	Primers used to make a pSRK plasmid for ectopic expression of full-length EipB fused to E. coli PhoA (JW0374; Uniprot: P00634; R22-K471) in B. ovis.
	EipB-PhoAEc-LO	CAGGCATTTCTGGTGTCCGTTTACTGCATCCAGTCTTATTTTTTCC	/
	EipB-PhoAEc-UP	GGAAAAAATAAGACTGGATGCAGTAAACGGACACCAGAAATGCCTG	/
	pSRK_PhoA-LO	ATAGGGCGAATTGGGTACCTTATTTCAGCCCCAGAGCGG	KpnI
	pSRK_EipB(no signal peptide)-UP	CACACAGGAAACAGCATATGTCAGCGGTCAGGTTGGT	NdeI	pSRK	Gibson assembly	eipB (S29-K280) + phoAEc (R22-K471), bab1_1186	Primers used to make a pSRK plasmid for ectopic expression of a shorter version of EipB (missing the signal peptide) fused to E. coli PhoA (JW0374; Uniprot: P00634; R22-K471) in B. ovis.
	EipB-PhoAEc-LO	CAGGCATTTCTGGTGTCCGTTTACTGCATCCAGTCTTATTTTTTCC	/
	EipB-PhoAEc-UP	GGAAAAAATAAGACTGGATGCAGTAAACGGACACCAGAAATGCCTG	/
	pSRK_PhoA-LO	ATAGGGCGAATTGGGTACCTTATTTCAGCCCCAGAGCGG	KpnI
	Cloning in pKT25, pUT18 and pUT18C
	T25_EipB-UP	ATTATCTAGACGTCAGGTTGGTTCCCCATCG	XbaI	pKT25	T4 DNA ligase	eipB (V31-K280), bab1_1186	Used to clone B. abortus eipB (with no signal peptide) in pKT25 (adenylate cyclase T25 fragment is N-terminal).
	T25_EipB-LO	ATATGGTACCCTATTTACTGCATCCAGTCTTATTTTTTC	KpnI
	T18_TtpA-UP	ATTAGCATGCCAAGACCACACCCGATCCC	SphI	pUT18	T4 DNA ligase	ttpA (K31-D621), bab1_0430	Used to clone B. abortus ttpA (with no signal peptide) in pUT18 (adenylate cyclase T18 fragment is C-terminal).
	T18_TtpA-LO	ATTAGGTACCCGATCGGTTGTCGGCTTTTCC	KpnI
	T18C_TtpA-UP	ATTAGGTACCGAAGACCACACCCGATCCC	KpnI	pUT18C	T4 DNA ligase	ttpA (K31-D621), bab1_0430	Used to clone B. abortus ttpA (with no signal peptide) in pUT18C (adenylate cyclase T18 fragment is N-terminal).
	T18C_TtpA-LO	ATTAGAATTCTCAATCGGTTGTCGGCTTTTC	EcoRI
	Cloning in pMalc2g
	MBP_TtpA-UP	CACTACGTAGAATTCAAGACCACACCCGATCCC	EcoRI	pMAl-c2G	Gibson assembly	ttpA (K31-D621), bab1_0430	Primers used to clone B. abortus ttpA (with no signal peptide) in pMalc2g. TtpA is fused to MBP (MalE) at its N-terminus.
	MBP_TtpA-LO	GCCAGTGCCAAGCTTTCAATCGGTTGTCGGCTTTTC	HindIII

### Sheet: strains
	E. coli strains
	Strain numbers	E. coli strain	Plasmid	Antibiotic	Insert	Gene	Description	Reference
	FC929	Top10	/	/	/	/	Strain used for cloning.	This study
Protein expression	FC155	Top10	pET28a	kanamycin	/	/	Strain carrying pET28a for His tagged protein expression, IPTG inducible.	This study
	FC3162	Top10	pET28a	kanamycin	eipB (V31-K280)	bab1_1186	Strain carrying a vector for expression of wild-type B. abortus His-tagged EipB (no signal peptide).	This study
	FC803	Rosetta (DE3) pLysS	/	/	/	/	Strain used for recombinant protein expression.	This study
	FC3163	Rosetta (DE3) pLysS	pET28a	kanamycin	eipB (V31-K280)	bab1_1186	Strain used to overexpress and purify wild-type B. abortus His-EipB (no signal peptide).	This study
	FC3166	Top10	pET28a	kanamycin	eipB (V31-K280) C69S	bab1_1186	Strain carrying a vector for expression of B. abortus His-tagged EipB C69S (no signal peptide).	This study
	FC3167	Rosetta (DE3) pLysS	pET28a	kanamycin	eipB (V31-K280) C69S	bab1_1186	Strain used to overexpress and purify B. abortus His-EipB C69S (no signal peptide).	This study
	FC3168	Top10	pET28a	kanamycin	eipB (V31-K280) C278S	bab1_1186	Strain carrying a vector for expression of B. abortus His-tagged EipB C278S (no signal peptide).	This study
	FC3169	Rosetta (DE3) pLysS	pET28a	kanamycin	eipB (V31-K280) C278S	bab1_1186	Strain used to overexpress and purify B. abortus His-EipB C278S (no signal peptide).	This study
	FC3170	Top10	pET28a	kanamycin	eipB (V31-K280) C69S+C278S	bab1_1186	Strain carrying a vector for expression of B. abortus His-tagged EipB C69S+C278S (no signal peptide).	This study
	FC3171	Rosetta (DE3) pLysS	pET28a	kanamycin	eipB (V31-K280) C69S+C278S	bab1_1186	Strain used to overexpress and purify B. abortus His-EipB C69S+C278S (no signal peptide).	This study
	FC158	Top10	pMAL-c2G	ampicillin	/	/	Strain carrying the empty protein expression vector pMAL-c2G. Used to express MBP-tagged proteins in the cytoplasm. IPTG inducible.	This study
	FC3175	Top10	pMAL-c2G	ampicillin	ttpA (K31-D621)	bab1_0430	Strain carrying a vector for expression of B. abortus MBP-TtpA (with no signal peptide)	This study
	FC3176	Rosetta (DE3) pLysS	pMAL-c2G	ampicillin	ttpA (K31-D621)	bab1_0430	Strain used to overexpress and purify B. abortus MBP-TtpA (with no signal peptide)	This study
	FC3212	Rosetta (DE3) pLysS	pMCSG68	ampicillin	eipB (A30-K280)	bab1_1186	Strain used to overexpress B. abortus EipB (no signal peptide) for protein crystallization.	This study
Allelic replacement	FC3117	WM3064	/	/	/	/	Strain used to transform plasmids by mating in B. ovis and B. abortus ; this strain is DAP auxotroph.	This study
	FC55	Top10	pNPTS138	kanamycin	/	/	Strain carrying the empty suicide plasmid pNPTS138. Kanamycin resistant.	This study
	FC2539	Top10	pNPTS138	kanamycin	∆eipB	bab1_1186	Strain carrying a suicide plasmid to delete eipB (bab1_1186 or bov_1121) in B. abortus or B. ovis.	This study
	FC2540	Top10	pNPTS138	kanamycin	eipB "complementation"	bab1_1186	Strain carrying a suicide plasmid to complement the B. abortus eipB deletion strain.	This study
	FC2443	Top10	pNPTS138	chloramphenicol	/	/	Strain carrying the empty suicide plasmid pNPTS138. Chloramphenicol resistant.	This study
	FC3215	Top10	pNPTS138	chloramphenicol	ttpA internal fragment	bov_0411	Strain carrying a suicide plasmid to disrupt ttpA in B. ovis by single crossover.	This study
Ectopic expression	FC1346	Top10	pSRK	kanamycin	/	/	Strain carrying the empty expression vector pSRK. Plac promoter, IPTG inducible.	This study
	FC3154	Top10	pSRK	kanamycin	eipB (M1-K280)	bab1_1186	Strain carrying a vector for ectopic expression of the full-length EipB in B. ovis.	This study
	FC3156	Top10	pSRK	kanamycin	eipB (M1-K280) C69S	bab1_1186	Strain carrying a vector for ectopic expression of the full-length EipB C69S in B. ovis.	This study
	FC3157	Top10	pSRK	kanamycin	eipB (M1-K280) C278S	bab1_1186	Strain carrying a vector for ectopic expression of the full-length EipB C278S in B. ovis.	This study
	FC3158	Top10	pSRK	kanamycin	eipB (M1-K280) C69S+C278S	bab1_1186	Strain carrying a vector for ectopic expression of the full-length EipB C69S+C278S in B. ovis.	This study
	FC3160	Top10	pSRK	kanamycin	eipB (M1-K280)-phoAEc	bab1_1186	Strain carrying a vector for ectopic expression in B. ovis of the full-length EipB fused to E. coli PhoA.	This study
	FC3161	Top10	pSRK	kanamycin	eipB (S29-K280)-phoAEc	bab1_1186	Strain carrying a vector for ectopic expression in B. ovis of EipB (with no signal peptide) fused to E. coli PhoA.	This study
	FC3159	Top10	pSRK	kanamycin	ttpA (M1-D621)	bov_0411	Strain carrying a vector for ectopic expression in B. ovis of the full-length TtpA.	This study
Bacterial two-hybrid	FC257	BTH101	/	kanamycin	/	/	Strain used for bacterial two-hybrid assays.	This study
	FC255	Top10	pKT25	kanamycin	/	/	Strain carrying the empty plasmid pKT25 that contains the T25 fragment of B. pertussis adenylate cyclase (fusion with N-ter end of EipB).	This study
	FC3172	Top10	pKT25	kanamycin	eipB (V31-K280)	bab1_1186	Strain carrying pKT25-eipB (no signal peptide) for bacterial two-hybrid assay.	This study
	FC256	Top10	pKT25	kanamycin	leucine zipper	/	Strain carrying pKT25-Zip for bacterial two-hybrid assay. Used as a positive control.	This study
	FC252	Top10	pUT18	ampicillin	/	/	Strain carrying the empty plasmid pUT18 that contains the T18 fragment of B. pertussis adenylate cyclase (fusion with C-ter end of TtpA).	This study
	FC3173	Top10	pUT18	ampicillin	ttpA (K31-D621)	bab1_0430	Strain carrying pUT18-ttpA (no signal peptide) for bacterial two-hybrid assay.	This study
	FC253	Top10	pUT18C	ampicillin	/	/	Strain carrying the empty plasmid pUT18C that contains the T18 fragment of B. pertussis adenylate cyclase (fusion with N-ter end of TtpA).	This study
	FC3174	Top10	pUT18C	ampicillin	ttpA (K31-D621)	bab1_0430	Strain carrying pUT18-ttpA (no signal peptide) for bacterial two-hybrid assay.	This study
	FC254	Top10	pUT18C	ampicillin	leucine zipper	/	Strain carrying pUT18C-Zip for bacterial two-hybrid assay. Used as a positive control.	This study
	Brucella strains
	Strain numbers	Brucella strain	Genetic background	Plasmid	Antibiotic	Plasmid insert	Description	Reference
Infection / stress assay / Tn library	6834	B. abortus	wild-type	/	/	/	Wild-type B. abortus 2308.	This study
	10033 / 10034	B. abortus	∆eipB	/	/	/	B. abortus ∆eipB (∆bab1_1186) strain.	This study
	10035	B. abortus	∆eipB complementation	/	/	/	B. abortus ∆eipB-complemented (∆bab1_1186 complementation) strain.	This study
	10036	B. abortus	wild-type	pSRK-eipB	kanamycin	bab1_1186	Wild-type B. abortus 2308 strain ectopically expressing EipB (IPTG inducible).	This study
Stress assay	FC3208	B. ovis	wild-type	/	/	/	Wild-type B. ovis strain.	This study
	FC3121	B. ovis	wild-type	pSRK	kanamycin	/	Wild-type B. ovis strain transformed with empty pSRK vector.	Herrou J. et al. (2018). Mol. Micro.
	FC3177 / FC3178 / FC3179	B. ovis	wild-type	pSRK-eipB	kanamycin	bab1_1186	Wild-type B. ovis strain used to ectopically express full-length EipB. IPTG inducible.	This study
	FC3184 / FC3204	B. ovis	∆eipB	/	/	/	B. ovis ∆eipB (∆bov_1121) strain.	This study
	FC3185	B. ovis	∆eipB	pSRK	kanamycin	/	B. ovis ∆eipB (∆bov_1121) strain transformed with empty pSRK vector.	This study
	FC3186 / FC3187 / FC3188	B. ovis	∆eipB	pSRK-eipB	kanamycin	bab1_1186	B. ovis ∆eipB (∆bov_1121) strain used to ectopically express full-length EipB. IPTG inducible.	This study
	FC3192 / FC3193 / FC3194 / FC3195	B. ovis	∆eipB	pSRK-eipB C69S	kanamycin	bab1_1186	B. ovis ∆eipB (∆bov_1121) strain used to ectopically express full-length EipB C69S. IPTG inducible.	This study
	FC3196 / FC3197 / FC3198 / FC3199	B. ovis	∆eipB	pSRK-eipB C278S	kanamycin	bab1_1186	B. ovis ∆eipB (∆bov_1121) strain used to ectopically express full-length EipB C278S. IPTG inducible.	This study
	FC3200 / FC3201 / FC3202 / FC3203	B. ovis	∆eipB	pSRK-eipB C69S+C278S	kanamycin	bab1_1186	B. ovis ∆eipB (∆bov_1121) strain used to ectopically express full-length EipB C69S+C278S. IPTG inducible.	This study
	FC3209	B. ovis	wild-type	pSRK-eipB-phoAEc (with signal peptide)	kanamycin	bab1_1186	B. ovis ∆eipB (∆bov_1121) strain used to ectopically express full-length EipB fused to E. coli PhoA. IPTG inducible.	This study
	FC3210	B. ovis	wild-type	pSRK-eipB-phoAEc (NO signal peptide)	kanamycin	bab1_1186	B. ovis ∆eipB (∆bov_1121) strain used to ectopically express EipB (S29-K280; no signal peptide) fused to E. coli PhoA. IPTG inducible.	This study
	FC3216 / FC3217	B. ovis	∆ttpA	/	chloramphenicol	/	B. ovis ∆ttpA (∆bov_0411) strain (single crossover).	This study
	FC3220 / FC3222	B. ovis	∆ttpA	pSRK	chloramphenicol / kanamycin	/	B. ovis ∆ttpA (∆bov_0411) strain transformed with empty pSRK vector.	This study
	FC3223 / FC3224 / FC3225	B. ovis	∆ttpA	pSRK-ttpA	chloramphenicol / kanamycin	bov_0411	B. ovis ∆ttpA (∆bov_0411) strain transformed with pSRK-ttpA for complementation. IPTG inducible.	This study
	FC3180 / FC3181 / FC3182 / FC3183	B. ovis	wild-type	pSRK-ttpA	kanamycin	bov_0411	Wild-type B. ovis strain used to ectopically express full-length TtpA. IPTG inducible.	This study
	FC3205 / FC3206 / FC3207 / FC3211	B. ovis	∆eipB	pSRK-ttpA	kanamycin	bov_0411	B. ovis ∆eipB (∆bov_1121) strain used to ectopically express full-length TtpA. IPTG inducible.	This study
	Tn insertion libraries
	Strain numbers	Brucella strains
Tn-seq	11509 - 11532	B. abortus wild-type
	11916 / 11917	B. abortus ∆eipB
	FC3130-3131	B. ovis wild-type
